# Persistent stromal reprogramming defines incomplete mucosal healing and predicts therapeutic response in ulcerative colitis

**DOI:** 10.64898/2026.06.09.730670

**Authors:** Mor Hindi Malowany, Yaniv Stein, Rachel Frieman-Sharabi, Oshrat Levi-Galibov, Neta Yanir, Merav Kedmi, Maor Pauker, Manar Matar, Yifat Snir, Noa Tal, Hagar Banai Eran, Yael Weintraub, Sara Morgenstern, Ofra Golani, Inna Goliand, Yosef Addadi, Hadas Keren-Shaul, Iris Dotan, Raanan Shamir, Shalev Itzkovitz, Henit Yanai, Dror S. Shouval, Ruth Scherz-Shouval

## Abstract

Mucosal healing (MH) is the primary therapeutic endpoint in ulcerative colitis (UC), yet frequent relapses suggest it does not reflect complete tissue recovery. To define the basis of this vulnerability, we generated a multimodal atlas of UC integrating single-cell and bulk transcriptomics, Visium HD spatial profiling, and multiplexed imaging across 89 patients. We show that MH represents a distinct biological state marked by persistent stromal remodeling along three axes: emergence of inflammatory fibroblasts, sustained loss of OGN⁺ niche-supporting fibroblasts, and expansion of pericytes with matrix-remodeling features and reduced vascular association. Spatial analyses revealed persistent reorganization of mucosal tissue domains despite apparent clinical remission. Across independent cohorts, baseline inflammatory fibroblast and pericyte signatures robustly predicted non-response to anti-TNF therapy. These findings suggest that patients in MH remain in a biologically altered state linked to relapse risk and identify stromal reprogramming as a determinant of disease persistence and therapeutic response in UC.
