## Supplemental Table 1 for "Persistent stromal reprogramming defines incomplete mucosal healing and predicts therapeutic response in ulcerative colitis"

### Sheet: metadata
Supplementary Table 1. Patient demographics and clinical characteristics
Record ID	Center	Group	Age	Gender	Time from diagnosis (years)	Date of endoscopy	Disease extent	Mayo endoscopic score	Nancy score	Current medication	Bulk RNA-seq	single cell	visium HD	Imaging
FBR005	Beilinson	Active UC	27	Female	1.48954	2023-04-23	E2	2	1	Tofacitinib	v
20-12628	Schneider	Active UC	15.4	Male	0	24.6.2020	E2	1	2	None				V
ECM_012	Schneider	Active UC	14.1	Male	0	2023-12-21	E1	2	2	None	v		v	V
ECM_015	Schneider	Active UC	13	Female	0	2024-01-25	E1	3	2	None	v
ECM_018	Schneider	Active UC	15.5	Male	4.21638	2024-05-28	E2	2	2	Vedolizumab		v
ECM_022	Schneider	Active UC	16	Female	0	2024-07-04	E2	1	2	None		v		V
ECM_024	Schneider	Active UC	15	Female	0	2024-09-16	E3	3	2	None		v
ECM_030	Schneider	Active UC	14.5	Male	0	2024-12-05	E1	2	2	None		v
FBR013	Beilinson	Active UC	56	Male	25.6951	2023-06-21	E2	1	2	5ASA	v
19-26098	Schneider	Active UC	16.6	Male	0	3.12.2019	E3	1	3	None				V
19-28208	Schneider	Active UC	14.3	Female	0	31.12.2018	E3	1	3	None				V
20-02135	Schneider	Active UC	15.3	Male	1.6	27.1.2020	E3	3	3	Azathioprine				V
20-09745	Schneider	Active UC	15.5	Male	1.6	21.5.2020	E2	2	3	5ASA & steroids				V
ECM_003	Schneider	Active UC	15.5	Female	0	2023-02-23	E3	3	3	None	v		v	V
ECM_004	Schneider	Active UC	17	Female	1.45645	2023-03-20	E3	1	3	5ASA	v		v	V
ECM_011	Schneider	Active UC	14.6	Male	0	2023-09-07	E3	3	3	None	v			V
ECM_019	Schneider	Active UC	17.6	Female	2.31079	2024-06-27	E1	1	3	5ASA				V
ECM_026	Schneider	Active UC	11.8	Male	0	2024-09-23	E1	2	3	None		v		V
ECM_028	Schneider	Active UC	13.4	Female	0	2024-11-27	E3	3	3	None		v
FBR004	Beilinson	Active UC	45	Female	26.3166	2023-04-23	E3	2	3	Adalimumab	v
FBR008	Beilinson	Active UC	44	Male	34.5085	2023-05-24	E3	3	3	5ASA & ustekinumab	v			V
18-27853	Schneider	Active UC	15.4	Male	0	25.12.2018	E2	3	4	none				V
19-17323	Schneider	Active UC	13.8	Female	3.8	30.7.2018	E3	3	4	5ASA & azathioprine				V
19-21649	Schneider	Active UC	14.9	Male	0	2.10.2019	E2	2	4	None				V
20-01908	Schneider	Active UC	16.2	Male	0	23.1.2020	E1	2	4	None				V
ECM_006	Schneider	Active UC	15	Female	0	2023-03-29	E3	3	4	None	v		v	V
FBR001	Beilinson	Active UC	49	Male	17.4842	2023-03-22	E2	2	4	5ASA & azathioprine	v			V
FBR003	Beilinson	Active UC	51	Male	27.4666	2023-04-19	E1	2	4	5ASA	v			V
FBR007	Beilinson	Active UC	36	Female	11.1351	2023-05-03	E2	2	4	5ASA & Vedolizumab	v			V
FBR014	Beilinson	Active UC	41	Male	11.2446	2023-06-21	E2	3	4	None	v			V
FBR017	Beilinson	Active UC	42	Male	20.5481	2023-09-11	E2	3	4	5ASA & Tofacitinib	v
FBR019	Beilinson	Active UC	41	Female	10.0399	2023-11-06	E2	3	4	Ifliximab & Vedolizumab & 5ASA	v
FBR009	Beilinson	Active UC	50	Female	27.6966	2023-05-31	E3	2	3	5ASA	v			V
FBR010	Beilinson	Active UC	43	Male	25.0382	2023-05-31	E3	2	3	Tofacitinib	v
FBR018	Beilinson	Active UC	55	Male	1.29241	2023-09-11	E1	3	3	Vedolizumab & steroids	v			V
FBR020	Beilinson	Active UC	41	Female	1.12528	2023-12-04	E2	2	2	5ASA	v
FBR034	Beilinson	Active UC	18.8	Male	0.457116	2024-08-06	E2	2	2	Vedolizumab				V
19-17629	Schneider	Control	15.1	Female		5.8.2019								V
19-18298	Schneider	Control	16.9	Male		13.8.2019								V
19-18403	Schneider	Control	16.6	Female		14.8.2019								V
19-20272	Schneider	Control	17.1	Female		11.9.2019								V
19-20791	Schneider	Control	17.4	Female		18.9.2019								V
19-21302	Schneider	Control	14.5	Male		24.9.2019								V
19-21651	Schneider	Control	6	Male		2.10.2019								V
19-23618	Schneider	Control	14.1	Female		4.11.2019								V
19-24244	Schneider	Control	17.1	Male		11.11.2019								V
ECM_001	Schneider	Control	17.5	Female		2023-01-19					v			V
ECM_002	Schneider	Control	15.5	Female		2023-02-23					v			V
ECM_008	Schneider	Control	10.5	Male		2023-06-13					v			V
ECM_009	Schneider	Control	17.5	Female		2023-06-28					v
ECM_014	Schneider	Control	15.5	Female		2024-01-11					v		v	V
ECM_016	Schneider	Control	17.8	Female		2024-01-25					v
ECM_017	Schneider	Control	17	Male		2024-05-28						v
ECM_025	Schneider	Control	17.9	Female		2024-09-19						v		V
ECM_027	Schneider	Control	10.8	Female		2024-10-31								V
ECM_029	Schneider	Control	11.5	Female		2024-12-05						v
ECM_031	Schneider	Control	16.9	Female		2024-12-23						v
ECM_032	Schneider	Control	16.6	Male		2024-12-26						v		V
FBR023	Beilinson	Control	37	Female		2023-12-27					v		v	V
FBR025	Beilinson	Control	34	Male		2024-01-09					v			V
FBR026	Beilinson	Control	53	Male		2024-01-10					v			V
FBR027	Beilinson	Control	19	Male		2024-01-10					v			V
FBR028	Beilinson	Control	50	Female		2024-01-16					v		v
FBR029	Beilinson	Control	46	Male		2024-01-16					v		v
FBR033	Beilinson	Control	57	Female		2024-02-07								V
FBR016	Beilinson	Mucosal Healing	42	Male	21.0408	2023-09-06	E2-Left sided UC (distal UC)	0	0	5ASA & steroids	v		v	V
19-04198	Schneider	Mucosal Healing	10	Female	7.4	18.2.2019	E3- Extensive UC (pancolitis)	0	0	5ASA				V
19-12826	Schneider	Mucosal Healing	10.4	Female	1.5	10.6.2019	E3- Extensive UC (pancolitis)	0	0	Vedolizumab				V
19-18715	Schneider	Mucosal Healing	11.9	Female	4.1	19.8.2019	E1-Ulcerative proctitis	0	0	5ASA				V
20-05758	Schneider	Mucosal Healing	16.4	Female	1.2	11.3.2020	E2-Left sided UC (distal UC)	0	0	5ASA				V
21-03321	Schneider	Mucosal Healing	16.3	Male	0.8	9.2.2021	E2-Left sided UC (distal UC)	0	0	Infliximab				V
21-04985	Schneider	Mucosal Healing	15.1	Female	6.8	1.3.2021	E2-Left sided UC (distal UC)	0	0	5ASA & azathioprine				V
ECM_007	Schneider	Mucosal Healing	17	Female	0.865179	2023-05-01	E2-Left sided UC (distal UC)	0	0	5ASA	v			V
ECM_010	Schneider	Mucosal Healing	12	Female	8.18908	2023-07-27	E3- Extensive UC (pancolitis)	0	0	5ASA	v			V
ECM_013	Schneider	Mucosal Healing	12	Male	1.42907	2024-01-10	E3- Extensive UC (pancolitis)	0	0	Upadacitinib	v			V
ECM_033	Schneider	Mucosal Healing	16.6	Female	8.35598	2025-01-22	E3- Extensive UC (pancolitis)	0	0	5ASA		v	v	V
ECM_034	Schneider	Mucosal Healing	17.9	Male	6.27243	2025-02-25	E3- Extensive UC (pancolitis)	0	0	Infliximab			v	V
ECM_035	Schneider	Mucosal Healing	17.6	Female	4.65718	2025-02-11	E3- Extensive UC (pancolitis)	0	0	5ASA				V
FBR002	Beilinson	Mucosal Healing	44	Female	8.78594	2023-03-26	E1-Ulcerative proctitis	0	0	None	v			V
FBR006	Beilinson	Mucosal Healing	62	Female	16.7177	2023-05-03	E2-Left sided UC (distal UC)	0	0	5ASA	v			V
FBR012	Beilinson	Mucosal Healing	63	Male	15.4472	2023-06-07		0	0	5ASA & infliximab	v
FBR021	Beilinson	Mucosal Healing	42	Male	27.0341	2023-12-20	E2-Left sided UC (distal UC)	0	0	5ASA & Vedolizumab	v			V
FBR024	Beilinson	Mucosal Healing	20	Male	12.0249	2023-12-27	E2-Left sided UC (distal UC)	0	0	Infliximab	v		v
21-04094	Schneider	Mucosal Healing	14.9	Male	6.1	17.2.2021	E3- Extensive UC (pancolitis)	0	1	TofacitiniB & Vedolizumab				V
ECM_021	Schneider	Mucosal Healing	12.5	Male	1.8563	2024-07-04	E3- Extensive UC (pancolitis)	0	1	Tofacitinib		v		V
ECM_023	Schneider	Mucosal Healing	17	Male	9.41555	2024-07-09	E3- Extensive UC (pancolitis)	0	1	TofacitiniB & Vedolizumab		v		V
FBR011	Beilinson	Mucosal Healing	44	Male	26.5083	2023-06-07	E1-Ulcerative proctitis	0	1	5ASA & infliximab	v			V
ECM_020	Schneider	Mucosal Healing	17	Female	3.14038	2024-07-02	E3- Extensive UC (pancolitis)	0	2	5ASA		v		V
FBR022	Beilinson	Mucosal Healing	64.9	Female	13.9852	2023-12-27	E2-Left sided UC (distal UC)	0	3	5ASA	v			V
