## Supplemental Table 5 for "Persistent stromal reprogramming defines incomplete mucosal healing and predicts therapeutic response in ulcerative colitis"

### Sheet: Read_me
Supplementary Table 5. Total interaction strengths per cell type, derived from CellChat analysis. The table contains two tabs, one for sender interactions and one for receiver interactions.

### Sheet: Sender Strength
Group	Cell Type	Mean Strength	Sem
Active	B-cells	2.42753	0.304171
Active	Endothelial	34.0894	2.96934
Active	Enteroendocrine	10.462	1.4119
Active	Epithelial	12.6531	1.26522
Active	Fibroblasts	55.9512	3.66673
Active	Glia	34.784	7.68597
Active	Granulocytes	3.20441	0.64493
Active	Monocytes	3.60365	0.525898
Active	Pericytes	50.6487	3.11823
Active	Plasma	2.04097	0.223439
Active	T-cells	2.33956	0.369013
Healthy	B-cells	1.74746	0.211225
Healthy	Endothelial	22.6907	1.68554
Healthy	Enteroendocrine	6.15339	0.718253
Healthy	Epithelial	8.63397	0.911514
Healthy	Fibroblasts	39.6955	3.61857
Healthy	Glia	35.0638	3.3663
Healthy	Granulocytes	1.98984	0.452724
Healthy	Monocytes	3.24329	0.248391
Healthy	Pericytes	33.1562	4.40977
Healthy	Plasma	1.90518	0.21158
Healthy	T-cells	1.80538	0.384816
MH	B-cells	1.27499	0.178658
MH	Endothelial	20.6436	3.59686
MH	Enteroendocrine	2.85822	1.08866
MH	Epithelial	8.75092	1.65186
MH	Fibroblasts	39.0653	5.24369
MH	Glia	30.3818	5.47099
MH	Granulocytes	1.3285	0.36636
MH	Monocytes	2.89995	0.867348
MH	Pericytes	28.1698	4.31846
MH	Plasma	1.27463	0.127087
MH	T-cells	1.0838	0.204366

### Sheet: Reciever Strenght
Group	Cell Type	Mean Strength	Sem
Active	B-cells	13.4026	1.22778
Active	Endothelial	25.1154	2.41837
Active	Enteroendocrine	21.5311	2.4559
Active	Epithelial	24.4209	1.1218
Active	Fibroblasts	25.2057	1.91821
Active	Glia	23.4484	5.51869
Active	Granulocytes	12.4212	2.12059
Active	Monocytes	15.9604	1.25383
Active	Pericytes	26.8805	1.85679
Active	Plasma	9.20048	0.657818
Active	T-cells	14.6176	0.974645
Healthy	B-cells	12.5793	0.807404
Healthy	Endothelial	20.1184	1.36049
Healthy	Enteroendocrine	10.8388	1.38619
Healthy	Epithelial	14.8361	2.05215
Healthy	Fibroblasts	13.7949	2.07877
Healthy	Glia	24.3762	4.26824
Healthy	Granulocytes	6.57416	0.772764
Healthy	Monocytes	14.6529	1.13079
Healthy	Pericytes	18.0869	2.00358
Healthy	Plasma	9.24024	0.756231
Healthy	T-cells	10.9868	1.11468
MH	B-cells	10.6663	1.18025
MH	Endothelial	17.08	2.85642
MH	Enteroendocrine	7.00717	3.19191
MH	Epithelial	13.8938	2.59923
MH	Fibroblasts	12.7706	2.56
MH	Glia	22.0492	5.83507
MH	Granulocytes	7.75554	1.68389
MH	Monocytes	13.2378	1.75797
MH	Pericytes	15.658	2.22328
MH	Plasma	7.99112	0.685488
MH	T-cells	9.62196	0.712581
