## Supplemental Table 9 for "Persistent stromal reprogramming defines incomplete mucosal healing and predicts therapeutic response in ulcerative colitis"

### Sheet: Full_Trajectory_Expres
Supplementary Table 9. Significantly varying genes along the Monocle3 pseudotime trajectory in colonic pericytes
Gene	morans_I	p_value	q_value
GRIK3	0.3683	0	0
BMP8A	0.322163	0	0
PPP1R12B	0.319231	0	0
LBH	0.461681	0	0
MAP3K20	0.347289	0	0
FRZB	0.426831	0	0
COL3A1	0.441227	0	0
COL5A2	0.359204	0	0
COL6A3	0.426265	0	0
SUSD5	0.330993	0	0
MUSTN1	0.418265	0	0
KCNAB1	0.315912	0	0
HTRA3	0.35521	0	0
SPARCL1	0.50617	0	0
SORBS2	0.444359	0	0
ITGA1	0.311311	2.19828e-299	6.51466e-297
CXCL14	0.366659	0	0
SPARC	0.374484	0	0
RCAN2	0.363608	0	0
PLN	0.502423	0	0
STEAP4	0.312061	2.42122e-302	7.46823e-300
COL1A2	0.361247	0	0
LOXL2	0.502265	0	0
TPM2	0.363834	0	0
NTRK2	0.37595	0	0
OLFML2A	0.356417	0	0
COL5A1	0.326818	0	0
NET1	0.50964	0	0
ADIRF	0.340721	0	0
ACTA2	0.432821	0	0
CD248	0.317415	0	0
PRSS23	0.406781	0	0
TAGLN	0.536148	0	0
C1R	0.316591	0	0
RERGL	0.510115	0	0
COL4A1	0.425814	0	0
COL4A2	0.386169	0	0
CRIP1	0.376367	0	0
SRL	0.350529	0	0
MYH11	0.664244	0	0
MMP2	0.392411	0	0
COL1A1	0.33681	0	0
CYGB	0.463457	0	0
BCAM	0.431597	0	0
DSTN	0.429663	0	0
MYL9	0.525245	0	0
TIMP1	0.315262	0	0
FLNA	0.37923	0	0
MT-ATP6	0.325839	0	0
MT-CO3	0.325895	0	0
