## Supplemental Table 13 for "Persistent stromal reprogramming defines incomplete mucosal healing and predicts therapeutic response in ulcerative colitis"

### Sheet: antibodies list
Supplementary Table 13. List of antibodies used in the study.
Antibody	Clone	Source	Cat#	Target species	Dilution/Amount	RRID
Cytokeratin 7	EPR17078	Abcam	ab181598	human	1:200	AB_2783822
Cytokeratin 18	DC 10	Abcam	ab7797	human	1:200	AB_306086
EpCAM	D9S3P	Cell signaling	14452	human	1:200	AB_2736866
MCAM (CD146)	EPR3208	Abcam	ab75769	human	1:400	AB_2143375
RGS5	EPR28539-64	Abcam	ab314670	human	1:200	AB_3738548
PDGFRβ	28E1	Cell signaling	3169S	human	1:600	AB_2162497
OGN	polyclonal	Sigma-Aldrich	HPA013132	human	1:400	AB_1854825
PDPN	EPR22182	abcam	ab236529	human	1:2000	AB_2889051
CD31	89C2	Cell signaling	3528s	human	1:400	AB_2160882
CD45	D9M8I	Cell signaling	13917	human	1:600	AB_2750898
